# TDbasedUFE and TDbasedUFEadv: bioconductor packages to perform tensor decomposition based unsupervised feature extraction

**DOI:** 10.1101/2023.05.14.540687

**Authors:** Y-h. Taguchi, Turki Turki

## Abstract

**Motivation:** Tensor decomposition (TD) based unsupervised feature extraction (FE) was proposed almost five years ago and has been successfully applied to a wide range of bioinformatics problems ranging from biomarker identification to the identification of disease-causing genes and drug repositioning. Despite its successful applications, the use of TD-based unsupervised FE was not widely accepted because of the unpopularity of TD in this field.

**Results:** To overcome this difficulty, we developed two bioconductor packages, TDbasedUFE and TDbasedUFEadv. Using these two packages, all researchers who are not familiar with the concept of TD can make use of TD-based unsupervised FE for their purposes. When the performances of two specific functions, identification of differentially expressed genes and multiomics analysis, are implemented in TDbasedUFE and compared with those of two state-of-the-art (SOTA) methods (i.e., DESeq2 and DIABLO), TDbasedUFE can outperform these two SOTAs.

**Availability and implementation:** TDbasedUFE and TDbasedUFEadv are freely available as R/Bioconductor packages hosted at https://bioconductor.org/packages/TDbasedUFE and https://bioconductor.org/packages/TDbasedUFEadv, respectively.
