## Supplementary material for "TDbasedUFE and TDbasedUFEadv: bioconductor packages to perform tensor decomposition based unsupervised feature extraction": miRNAs_multi.csv

hsa-mir-10b
hsa-mir-21
hsa-mir-22
hsa-mir-508
hsa-mir-182
hsa-mir-99b
hsa-mir-127
hsa-mir-9-1
hsa-mir-9-2
hsa-mir-143
hsa-mir-10a
hsa-mir-183
hsa-mir-379
hsa-mir-514-2
hsa-mir-514-1
hsa-mir-514-3
hsa-mir-30d
hsa-mir-30a
hsa-mir-139
hsa-mir-134
hsa-let-7b
hsa-mir-509-3
hsa-mir-29a
